# Temporal Profile of Transporter mRNA Expression in the Brain after Traumatic Brain Injury in Developing Rats

**DOI:** 10.1101/647420

**Authors:** Solomon M. Adams, Fanuel T. Hagos, Jeffrey P. Cheng, Robert S. B. Clark, Patrick M. Kochanek, Anthony E. Kline, Samuel M. Poloyac, Philip E. Empey

## Abstract

Traumatic brain injury (TBI) is a leading cause of death in children and young adults; however, new pharmacologic approaches have failed to improve outcomes in clinical trials. Transporter proteins are central to the maintenance of homeostasis within the neurovascular unit, and regulate drug penetration into the brain. Our objective was to measure transporter temporal changes in expression in the hippocampus and cortex after experimental TBI in developing rats. We also evaluated the expression of transporters in brain, liver, and kidney across the age spectrum in both pediatric and adult rats. Eighty post-natal day (PND)-17 rats and four adult rats were randomized to receive controlled cortical impact (CCI), sham surgery, or no surgery. mRNA transcript counts for 27 ATP-binding cassette and solute carrier transporters were measured in the hippocampus, cortex, choroid plexus, liver, and kidney at 3h, 12h, 24h, 72h, 7d, and 14d post injury. After TBI, the expression of many transporters (*Abcc2, Slc15a2, Slco1a2*) decreased significantly in the first 24 hours, with a return to baseline over 7-14 days. Some transporters (*Abcc4, Abab1a/b, Slc22a4*) showed a delayed increase in expression. Baseline expression of transporters was of a similar order of magnitude in brain tissues relative to liver and kidney. Findings suggest that transporter-regulated processes may be impaired in the brain early after TBI and are potentially involved in the recovery of the neurovascular unit. Our data also suggest that transport-dependent processes in the brain are of similar importance as those seen in organs involved in drug metabolism and excretion.

**Significance Statement:** Baseline transporter mRNA expression in the central nervous system is of similar magnitude as liver and kidney, and experimental traumatic brain injury is associated with acute decrease in expression of several transporters, while others show delayed increase or decrease in expression. Pharmacotherapy following traumatic brain injury should consider potential pharmacokinetic changes associated with transporter expression.
