## Supplementary material for "Temporal Profile of Transporter mRNA Expression in the Brain after Traumatic Brain Injury in Developing Rats": Archive containing raw data, r functions, and manuscript (Rmd): genes.csv

Abcb11	ABC
Abcb1a	ABC
Abcb1b	ABC
Abcc1	ABC
Abcc2	ABC
Abcc4	ABC
Abcc5	ABC
Abcc8	ABC
Abcg2	ABC
Edn1	BIO
Gfap	BIO
Hif1a	TF
Icam1	TF
Il6	TF
Nfe2l2	TF
Ngb	BIO
Nr1i2	TF
Slc15a1	SLC
Slc15a2	SLC
Slc16a1	SLC
Slc22a2	SLC
Slc22a4	SLC
Slc22a6	SLC
Slc22a8	SLC
Slc28a2	SLC
Slc29a1	SLC
Slc2a1	SLC
Slc47a1	SLC
Slc7a1	SLC
Slc7a5	SLC
Slco1a1	SLC
Slco1a2	SLC
Slco1a5	SLC
Slco1b2	SLC
Slco2b1	SLC
Vim	BIO
