## Supplementary material for "Temporal Profile of Transporter mRNA Expression in the Brain after Traumatic Brain Injury in Developing Rats": Archive containing raw data, r functions, and manuscript (Rmd): table1.csv

HGNCID	HumanHomologue	CommonName
	Transporters
Abcb11	ABCB11	BSEP
Abcb1a	ABCB1	MDR1/PGP
Abcb1b	ABCB1	MDR1/PGP
Abcc1	ABCC1	MRP1
Abcc2	ABCC2	MRP2
Abcc4	ABCC4	MRP4
Abcc5	ABCC5	MRP5
Abcc8	ABCC8	SUR1
Abcg2	ABCG2	BCRP
Slc15a1	SLC15A1	PEPT1
Slc15a2	SLC15A2	PEPT2
Slc16a1	SLC16A1	MCT1
Slc22a2	SLC22A2	OCT2
Slc22a4	SLC22A4	OCTN1
Slc22a6	SLC22A6	OAT1
Slc22a8	SLC22A8	OAT3
Slc28a2	SLC28A2	CNT2
Slc29a1	SLC29A1	ENT1
Slc2a1	SLC2A1	GLUT1
Slc47a1	SLC47A1	MATE1
Slc7a1	SLC7A1	CAT1
Slc7a5	SLC7A5	LAT1
Slco1a1	---	OATP
Slco1a2	---	OATP
Slco1a5	SLCO1A2	OATP1A2
Slco1b2	SLCO1B3	OATP8
Slco2b1	SLCO2B1	OATP2B1
	Transcription Factors
Hif1a	HIF1-A	HIF1-A
Nfe2l2	NFE2L2	NRF2
Il-6	IL-6	IL-6
Nr1i2	NR1I2	PXR
	Biomarkers
Gfap	GFAP	GFAP
Vim	VIM	VIM
Icam1	ICAM1	CD54
Ngb	NGB	NGB
Edn1	EDN1	ET1
